# Positional identification of a candidate gene for *MALE STERILITY 2* (*MS2*) by linkage mapping and transcriptomic data in *Cryptomeria japonica* D. Don

**DOI:** 10.1101/2025.09.11.674818

**Authors:** Saneyoshi Ueno, Yoichi Hasegawa, Tokuko Ujino-Ihara, Momi Tsuruta, Hiroyuki Kakui, Junji Iwai, Satoko Hirayama, Katsushi Yamaguchi, Shuji Shigenobu, Takeshi Fujino, Yutaka Suzuki, Masahiro Kasahara, Yoshinari Moriguchi

**Author notes:** Corresponding authors: Saneyoshi Ueno, Department of Forest Molecular Genetics and Biotechnology, Forestry and Forest Products Research Institute, Forest Research and Management Organization, Matsunosato, Tsukuba, Ibaraki, 305-8687, Japan; Yoshinari Moriguchi, Department of Agriculture, Faculty of Agriculture, Niigata University, 8050 Ikarashi 2-no-cho, Nishi-ku, Niigata, 950-2181, Japan. Junji Iwai, Forestry Conservation Division, Department of Agriculture, Forestry and Fisheries, Niigata Prefectural Government, Niigata, Japan; Satoko Hirayama, Forestry Administration Division, Department of Agriculture, Forestry and Fisheries, Niigata Prefectural Government, Niigata, Japan.

## Abstract

**Background:** Japanese cedar (*Cryptomeria japonica* D. Don) is a major plantation species in Japan, but its abundant pollen production is a primary cause of seasonal allergic rhinitis (pollinosis). To mitigate this public health issue, the use of male-sterile cultivars has been promoted. Five types of recessive male-sterile mutations (*ms1*–*ms5*) have been identified, and the causal genes and mutations for *MS1* and *MS4* have been elucidated. However, the gene responsible for MS2-type male sterility remains unknown.

**Results:** We aimed to identify the candidate gene responsible for MS2-type male sterility using a map-based cloning strategy. High-resolution linkage mapping localized the *MS2* locus to a 1.56 cM interval on linkage group 5, corresponding to an 8.64 Mb region of the reference genome. Ninety-one genes in this region were subjected to functional annotation, gene expression analysis, and mutation screening. Among these, a single gene, *SUGI_0493010*, encoding a GDSL-type esterase/lipase protein (GELP), fulfilled all three criteria: it showed homology to pollen development genes in *Arabidopsis thaliana*, was specifically expressed in male strobili, and carried a deleterious amino acid substitution (S40F) within the predicted catalytic domain in *ms2* mutant. The same mutation was also detected in a heterozygous individual (*Ms2/ms2*) from a separate breeding population, whose genotype was confirmed through progeny testing. Structural annotation revealed that the affected serine residue lies within the conserved GDSL motif, suggesting a functional disruption of enzymatic activity.

**Conclusions:** Our results strongly suggest that SUGI_0493010 (*GELP*) is the causal gene for MS2-type male sterility in *C. japonica*. This finding enhances our understanding of male sterility mechanisms in conifers and provides a valuable genetic resource for breeding pollen-free trees. The study also demonstrates the effectiveness of combining genetic mapping with transcriptomic and mutational data in forest tree genomics.
