## Additional file 1 for "Positional identification of a candidate gene for *MALE STERILITY 2* (*MS2*) by linkage mapping and transcriptomic data in *Cryptomeria japonica* D. Don"

### Sheet: Supplementary Table 1
Supplementary Table 1: Summary of RNA-Seq samples and sequencing information.
Sample ID	Individual ID	Genotype	Phenotype	Tissue collected	Collection date	Collection site	Total read bases (bp)	#Total reads
MS_621oct	Y621	ms2/ms2	Sterile	Male strobili	2019-10-17	FFPRI Chiyoda nursery	6572218874	65071474
MS_658nov	Y658	ms2/ms2	Sterile	Male strobili	2019-11-06	FFPRI Chiyoda nursery	6519111054	64545654
MS_658oct	Y658	ms2/ms2	Sterile	Male strobili	2019-10-17	FFPRI Chiyoda nursery	7627550098	75520298
MS_683nov	Y683	ms2/ms2	Sterile	Male strobili	2019-11-06	FFPRI Chiyoda nursery	7021196800	69516800
MS_683oct	Y683	ms2/ms2	Sterile	Male strobili	2019-10-17	FFPRI Chiyoda nursery	7857901202	77801002
MS_707nov	Y707	ms2/ms2	Sterile	Male strobili	2019-11-06	FFPRI Chiyoda nursery	8538874714	84543314
MS_707oct	Y707	ms2/ms2	Sterile	Male strobili	2019-10-17	FFPRI Chiyoda nursery	6641344082	65755882
MS_734nov	Y734	ms2/ms2	Sterile	Male strobili	2019-11-06	FFPRI Chiyoda nursery	5853120084	57951684
MS_734oct	Y734	ms2/ms2	Sterile	Male strobili	2019-10-17	FFPRI Chiyoda nursery	6539925740	64751740
WT_594nov	Y594	Ms2/ms2	Fertile	Male strobili	2019-11-06	FFPRI Chiyoda nursery	6541187634	64764234
WT_594oct	Y594	Ms2/ms2	Fertile	Male strobili	2019-10-17	FFPRI Chiyoda nursery	8938386678	88498878
WT_625nov	Y625	Ms2/ms2	Fertile	Male strobili	2019-11-06	FFPRI Chiyoda nursery	6302390506	62399906
WT_625oct	Y625	Ms2/ms2	Fertile	Male strobili	2019-10-17	FFPRI Chiyoda nursery	5891331616	58330016
WT_671nov	Y671	Ms2/ms2	Fertile	Male strobili	2019-11-06	FFPRI Chiyoda nursery	12420956568	122979768
WT_671oct	Y671	Ms2/ms2	Fertile	Male strobili	2019-10-17	FFPRI Chiyoda nursery	6821257200	67537200
GOIZUMI	Gosenshi-1	Ms2/ms2	Fertile	Male strobili	2020-10-22	Niigata Prefectural Forest Research Institute	4428775058	43849258
