## Additional file 3 for "Positional identification of a candidate gene for *MALE STERILITY 2* (*MS2*) by linkage mapping and transcriptomic data in *Cryptomeria japonica* D. Don"

### Sheet: Supplementary Table 3
Supplementary Table 3: List of genes located on MS2 locus, and their characteristics
	SUGI_1				RNA-Seq Sample ID															Max. TPM values	Amino acid substitution	Functional annotation by ARAPORT 11 (Fujino et al. 2024)
No.	Gene ID	5' position on chr5 (bp)	TAIR (GO:0009555) blast hit	TAIR gene symbol	MS_621oct	MS_658nov	MS_658oct	MS_683nov	MS_683oct	MS_707nov	MS_707oct	MS_734nov	MS_734oct	WT_594nov	WT_594oct	WT_625nov	WT_625oct	WT_671nov	WT_671oct	in wild type samples	with PROVEAN score	Araport11 ID	Araport11 Symbols
1	SUGI_0491580	280637858	-	-	12.5953	14.7436	7.76763	12.1895	5.81043	6.22959	5.11629	8.34684	4.42866	4.20797	7.46675	5.17805	3.50906	4.13023	3.71392	7.46675	-	-	-
2	SUGI_0491590	280661454	AT1G12820.1	AFB3 (AUXIN SIGNALING F-BOX 3)	20.976	21.5637	18.5205	21.8008	18.8984	25.6159	23.4892	24.2166	20.5827	27.0528	15.8235	23.1819	21.111	19.4781	19.3232	27.0528	-	AT1G80570.2	*
3	SUGI_0491600	280682573	-	-	0.259764	0.336276	0	0.20887	0.0976031	0.0858514	0.168785	0.764232	0.562369	0.289955	0.165583	0.0561306	0.647577	0.543154	0.32295	0.647577	-	-	-
4	SUGI_0491660	280865543	-	-	0.0210693	0.0227292	0.217421	0.0211766	0.178121	0.0348167	0.125492	0	0.0456133	0.058795	0.0335757	0.182108	0.183835	0.128493	0.174628	0.183835	-	-	-
5	SUGI_0491670	280981105	AT2G19070.1	SHT (SPERMIDINE HYDROXYCINNAMOYL TRANSFERASE)	0.0529716	0	0.0248468	0.0266207	0.0497584	0	0	0	0.0286698	0.029564	0	0	0	0.0923006	0	0.0923006	-	AT5G57840.1	*
6	SUGI_0491680	281015923	AT2G19070.1	SHT (SPERMIDINE HYDROXYCINNAMOYL TRANSFERASE)	0	0	0	0	0	0	0	0	0.137795	0	0	0	0	0	0	0	-	-	-
7	SUGI_0491790	282592365	AT5G05690.2	CPD (CONSTITUTIVE PHOTOMORPHOGENIC DWARF)	0	0	0	0	0	0	0	0	0	0	0	0	0	0	0	0	-	-	-
8	SUGI_0491800	282592751	-	-	0	0	0	0	0	0	0	0	0	0	0	0.0905831	0	0	0	0.0905831	-	-	-
9	SUGI_0491850	282962968	-	-	0	0	0	0	0	0	0	0	0	0	0	0	0	0	0	0	-	-	-
10	SUGI_0491880	282965100	-	-	0	0	0	0	0	0	0	0	0	0	0	0	0	0	0	0	-	-	-
11	SUGI_0491920	283395560	-	-	0.111532	0.812154	1.7264	1.70952	0.6286	0.598991	0.573713	0.512701	0.69419	0.373483	1.24415	0.903754	1.04266	3.10943	0.346652	3.10943	-	AT3G02640.1 | AT5G16250.1 | AT5G36710.2 | AT5G36800.2	* | * | * | *
12	SUGI_0491930	283479911	-	-	63.3466	86.1454	118.853	66.3812	124.319	73.2305	80.1239	80.6445	95.1352	67.5111	96.0688	83.2456	82.0583	87.8135	81.4437	96.0688	-	AT2G43750.1 | AT3G59760.1	OASB, CPACS1, ACS1, ATCS-B | OASC, ATCS-C
13	SUGI_0491940	283790008	-	-	0.0802441	0.389548	0.188196	0.241958	0.188442	0.497258	0.391046	0.393466	0.651457	0.179141	0.287721	0.216742	0.200044	0.139822	0.249407	0.287721	-	-	-
14	SUGI_0491970	284183646	-	-	0	0	0.0863993	0	0	0	0	0	0	0	0	0	0	0.0802386	0	0.0802386	-	-	-
15	SUGI_0491980	284286833	-	-	0	0	0	0	0	0	0	0	0	0	0	0	0	0	0	0	-	-	-
16	SUGI_0491990	284305619	-	-	0	0	0.041929	0	0	0	0	0	0	0	0	0	0	0	0	0	-	AT1G62500.1	DEG27
17	SUGI_0492000	284723655	-	-	0	0	0	0	0	0	0	0.0827918	0.146216	0	0	0	0	0	0	0	-	-	-
18	SUGI_0492010	285008511	-	-	0	0	0	0	0	0	0	0	0	0	0	0	0	0	0	0	-	-	-
19	SUGI_0492020	285009796	-	-	0.0984371	0	0	0.0494692	0.0462331	0.0406665	0	0.181002	0	0.164817	0.078434	0.0531763	0	0.028587	0	0.164817	-	-	-
20	SUGI_0492030	285027223	-	-	0.0298697	0.032223	0	0.0750546	0.112232	0	0.161735	0	0.0323328	0	0.1428	0.0322716	0	0.00867444	0	0.1428	-	-	-
21	SUGI_0492040	285028510	-	-	0	0	0	0	0	0	0	0	0	0	0.122615	0	0	0	0	0.122615	-	-	-
22	SUGI_0492050	285047754	-	-	0	0	0	0	0	0	0	0	0	0	0	0	0	0	0	0	-	-	-
23	SUGI_0492060	285049040	-	-	0	0	0	0.14319	0	0.0784736	0.0514266	0	0.102808	0	0	0	0	0.0827461	0	0.0827461	-	-	-
24	SUGI_0492070	285066500	-	-	0.0426561	0.0230084	0.0300124	0.0214366	0.060103	0	0.0230969	0	0	0.0357102	0.0764731	0.0460862	0.0531695	0.0247754	0.0441931	0.0764731	-	-	-
25	SUGI_0492080	285086965	-	-	0	0	0	0	0	0.147715	0	0	0	0	0	0	0	0	0	0	-	-	-
26	SUGI_0492090	285088251	-	-	0.189953	0.0512296	0.0445496	0.119325	0.223038	0.0392368	0.102853	0	0	0.106015	0	0.0513069	0.177578	0.027582	0.0983987	0.177578	-	-	-
27	SUGI_0492110	285106829	-	-	0	0	0	0	0	0	0	0	0	0.0766661	0	0	0	0	0	0.0766661	-	-	-
28	SUGI_0492120	285125236	-	-	0	0	0	0	0	0	0	0	0	0	0	0	0	0	0	0	-	-	-
29	SUGI_0492130	285126522	-	-	0.0949764	0.0512296	0	0	0.0446077	0.0392368	0.15428	0.116426	0.102808	0	0.113515	0.0513069	0	0.165492	0.147598	0.165492	-	-	-
30	SUGI_0492140	285173666	-	-	0	0	0	0	0	0	0	0	0	0	0	0	0	0	0	0	-	-	-
31	SUGI_0492150	285174952	-	-	0.0474882	0	0	0	0.178431	0.0784736	0.0514266	0.116426	0	0.0530074	0	0	0	0.027582	0.0983987	0.0983987	-	AT2G27310.1 | AT2G36090.1 | AT3G44326.1	* | * | CFB
32	SUGI_0492170	285224928	-	-	0	0	0	0	0	0	0	0	0	0	0	0	0	0	0	0	-	-	-
33	SUGI_0492180	285260350	-	-	0.736786	0.993544	0.431996	1.11081	0.432559	0.608765	0.199473	1.29833	0.299078	0.822418	0.22015	1.69157	0.459191	0.77564	0.572502	1.69157	-	AT1G62500.1	DEG27
34	SUGI_0492190	285271350	-	-	0.368393	0.298063	0.259198	0.370269	0.432559	0.68486	0.299209	0.677387	0.0996927	1.33643	0.22015	1.89058	0.803584	0.534924	0.572502	1.89058	-	AT1G62500.1	DEG27
35	SUGI_0492210	285296689	-	-	0	0.695481	0.172799	0.647971	0.605583	1.14143	0.199473	1.46767	0.498463	0.719616	0.366916	1.09455	0.344393	1.01636	0.477085	1.09455	-	AT1G62500.1	DEG27
36	SUGI_0492240	285316334	-	-	0.955191	0.562062	0.651697	0.567306	0.570978	0.681599	0.423168	1.01124	1.17495	0.920814	0.518925	0.844364	0.432951	0.655664	1.07957	1.07957	-	AT1G62500.1	DEG27
37	SUGI_0492250	285344154	-	-	0.153239	0	0	0.0513399	0	0	0	0	0.387042	0	0	0.110374	0	0	0	0.110374	-	AT1G62515.1 | AT4G22463.1	* | *
38	SUGI_0492260	285359446	-	-	0	0	0	0.0969753	0	0.0797192	0	0	0	0.43079	0	0	0	0	0	0.43079	-	-	-
39	SUGI_0492270	285370411	-	-	0.217089	0	0.0407311	0	0	0.0358736	0	0	0	0	0	0.0938183	0	0	0	0.0938183	-	AT1G62500.1	DEG27
40	SUGI_0492280	285403135	-	-	0.0250144	0	0	0	0.0469941	0	0	0.0613272	0	0.0279216	0	0	0.0623592	0.0145288	0	0.0623592	-	-	-
41	SUGI_0492290	285440466	-	-	0.0972558	0	0	0.0977511	0	0.0803569	0	0	0	0	0	0	0	0	0.302281	0.302281	-	AT1G62500.1	DEG27
42	SUGI_0492300	285495451	-	-	0	0	0	0	0	0	0	0	0	0.0969278	0	0	0	0	0	0.0969278	-	AT1G62500.1	DEG27
43	SUGI_0492310	285519523	-	-	0	0	0	0	0	0	0	0	0	0	0.215258	0	0	0	0.0699724	0.215258	-	AT1G62515.1 | AT4G22463.1	* | *
44	SUGI_0492320	285525756	-	-	0	0	0	0	0	0	0	0	0	0	0	0	0	0	0	0	-	AT1G62500.1	DEG27
45	SUGI_0492350	285600160	-	-	2.97458	0	0.161769	0.129988	0	0.641146	0.0933703	0	0.279988	0.192481	0.412195	0.232882	0.21494	1.0266	0.535959	1.0266	-	AT1G62500.1	DEG27
46	SUGI_0492360	285636199	-	-	0	0	0	0	0.0913565	0	0	0	0	0	0.0774928	0	0.121226	0	0.201521	0.201521	-	AT1G62500.1	DEG27
47	SUGI_0492370	285679785	-	-	1.19063	3.24489	1.29332	3.08621	2.64887	8.43955	5.08964	1.61316	1.35664	8.4637	4.0444	1.96341	1.24976	6.00549	8.95935	8.95935	-	-	-
48	SUGI_0492380	285709414	-	-	0	0	0	0.0754252	0	0	0	0.183982	0.243693	0	0.0597938	0	0	0	0	0.0597938	-	-	-
49	SUGI_0492400	285837702	-	-	0	0	0.16063	0	0	0	0	0	0	0	0.0682155	0	0	0	0	0.0682155	-	AT1G62500.1	DEG27
50	SUGI_0492410	285847273	-	-	0	0	0	0	0	0	0	0	0	0	0.14245	0	0	0	0	0.14245	-	AT1G62500.1	DEG27
51	SUGI_0492420	285880369	-	-	0	0	0	0	0.346047	0.101461	0.132982	0.15053	0.199385	0	0	0.132672	0.306127	0.142646	0	0.306127	-	AT1G62515.1 | AT4G22463.1	* | *
52	SUGI_0492430	285888025	-	-	4.19501	0.230894	0.321259	0.774437	0	0.601262	1.4834	0.262368	1.39008	0.71672	0.716262	0	0.106713	0.472391	0.443487	0.71672	-	AT1G62500.1	DEG27
53	SUGI_0492450	285911403	-	-	0	0	0	0	0	0	0	0	0	0	0	0	0	0	0	0	-	AT1G62500.1	DEG27
54	SUGI_0492460	285939894	-	-	0	0	0	0	0	0	0	0	0	0.0771017	0	0.223884	0	0.0802386	0.286251	0.286251	-	AT1G62515.1 | AT4G22463.1	* | *
55	SUGI_0492480	286009782	-	-	0.0907237	0	0	0	0	0	0	0	0	0	0	0	0	0	0	0	-	AT1G62500.1	DEG27
56	SUGI_0492490	286072134	-	-	0	0	0	0	0	0.066083	0	0	0	0	0	0	0	0	0	0	-	AT1G62515.1 | AT4G22463.1	* | *
57	SUGI_0492500	286103071	-	-	3.23324	0	0	0.0649941	0	0	0.45518	0	0.244989	0.144361	0	0	0	0	0	0.144361	-	AT1G62515.1 | AT4G22463.1	* | *
58	SUGI_0492510	286121444	-	-	0.191147	0.0412414	0.0358638	0.153697	0	0.0315868	0.1242	0	0.124146	0.0853452	0	0.0413036	0.0476519	0.0222044	0	0.0853452	-	AT1G62500.1	DEG27
59	SUGI_0492520	286129456	-	-	0	0	0	0	0	0	0	0	0	0	0	0	0	0	0	0	-	AT1G62500.1	DEG27
60	SUGI_0492530	286160747	-	-	0.65818	0.0835336	0	0	0	0.0959677	0.0838549	0	0.0838181	0	0	0	0	0	0	0	-	AT1G62500.1	DEG27
61	SUGI_0492550	286203663	-	-	10.1565	0.0830049	0	1.00535	0.216827	0.190721	1.2082	0.282959	1.24931	0.257656	0.183923	0.0831301	0.0959069	0.178759	0	0.257656	-	AT1G62500.1	DEG27
62	SUGI_0492560	286214305	-	-	0.178779	0	0.167716	0.0898448	0.0419837	0	0	0.109577	0.290282	0	0.391737	0.0482888	0	0.0259595	0	0.391737	-	AT1G62500.1	DEG27
63	SUGI_0492570	286258335	-	-	0	0	0	0.0455929	0	0	0	0	0	0	0	0	0	0	0	0	-	AT1G62500.1	DEG27
64	SUGI_0492580	286265898	-	-	0	0	0	0	0	0	0	0	0	0	0	0	0	0	0	0	-	AT1G62500.1	DEG27
65	SUGI_0492590	286277812	-	-	2.69776	12.0464	210.571	2.74582	232.978	1.49541	31.9515	7.99545	51.4179	0.952942	82.1728	6.05075	2.4688	30.3861	19.777	82.1728	-	-	-
66	SUGI_0492600	286567147	AT5G05690.1	CPD (CONSTITUTIVE PHOTOMORPHOGENIC DWARF)	0	0.0265481	0	0	0.0231165	0	0.0266502	0	0.0532771	0.0274694	0	0	0	0.028587	0	0.028587	-	AT2G26710.1	CYP734A1, CYP72B1, BAS1
67	SUGI_0492610	286605938	AT5G05690.1	CPD (CONSTITUTIVE PHOTOMORPHOGENIC DWARF)	0.02451	0	0	0	0	0	0.0265428	0.0150227	0.0530622	0	0	0	0	0	0	0	-	-	-
68	SUGI_0492620	286711734	AT5G05690.1	CPD (CONSTITUTIVE PHOTOMORPHOGENIC DWARF)	1.02128	1.24776	0.415556	0.197877	0.208049	0.223666	0.199877	0.437422	0.319662	0.109878	0.441191	0.212705	0.122699	0.150082	0.267708	0.441191	-	AT4G19230.2 | AT5G45340.1	CYP707A1 | CYP707A3
69	SUGI_0492630	286800727	-	-	1.46641	3.0363	6.05736	2.28213	6.70955	4.26017	4.48232	4.262	4.86438	3.14167	6.03056	4.03747	3.65566	5.30262	4.09216	6.03056	-	-	-
70	SUGI_0492640	286985217	AT5G36260.1	A36	16.0192	9.68927	6.84525	19.0318	5.23498	15.4953	5.82469	7.73723	6.64986	10.3004	3.05675	8.56967	4.18412	4.54674	2.44381	10.3004	-	-	-
71	SUGI_0492650	287000059	-	-	0.0232892	0.276365	0.655443	0.280894	0.371901	0.423336	0.201766	0	0.453774	0.311952	0.501031	0.553564	0.319322	0.622233	0.217156	0.622233	-	-	-
72	SUGI_0492660	287079095	-	-	3.73124	3.17717	4.89218	2.08099	1.97606	3.10121	3.7889	3.16237	5.44115	2.08863	3.68761	3.85185	4.01604	5.72983	6.2631	6.2631	-	AT3G02645.1	*
73	SUGI_0492690	287114727	-	-	0.118029	0.127328	0.664352	0	0	0	0.127818	0	0	0.0658733	0.141067	0	0	0	0	0.141067	-	-	-
74	SUGI_0492700	287493079	-	-	2.76005	3.63152	6.09149	3.39948	4.71319	4.23139	4.57845	3.21714	4.35194	5.24453	4.70346	4.18858	4.72298	4.18841	4.73553	5.24453	-	AT3G07060.1	emb1974
75	SUGI_0492830	287631090	-	-	15.9718	13.5218	26.3488	10.9759	21.3625	13.5776	16.1387	13.772	18.8089	10.4582	17.2856	13.9951	13.2461	16.849	16.5907	17.2856	-	-	-
76	SUGI_0492850	287791494	-	-	2.67411	3.27303	3.54857	3.65933	3.38787	4.41026	4.44909	3.40362	3.75903	4.92304	4.16306	3.84274	4.09283	2.9492	3.23585	4.92304	P613T=-7.020,R1047H=-4.425	-	-
77	SUGI_0492880	288357862	-	-	37.866	50.0225	47.5507	39.895	44.6174	44.9263	49.2436	51.3037	75.469	40.0423	45.8658	56.5934	41.4439	58.7259	56.0238	58.7259	-	AT1G32990.1	PRPL11
78	SUGI_0492890	288560684	-	-	7.92374	12.4512	15.4439	9.38236	11.2156	12.197	13.0868	9.53584	9.86958	14.7007	10.3208	10.9064	13.0336	13.9539	16.7934	16.7934	-	AT4G17010.1	*
79	SUGI_0492910	288603226	-	-	0.393136	0.326238	0.14185	0.395138	0.142034	0.674638	0.491239	0.963844	0.458289	0.607607	0.337344	0.522768	0.603116	0.456681	0.313309	0.607607	-	-	-
80	SUGI_0492950	288823532	-	-	2.06751	3.34561	29.0548	4.61325	20.0813	6.76474	5.73179	3.44684	5.63976	5.72336	5.23867	4.46754	4.84493	7.68544	7.79693	7.79693	-	-	-
81	SUGI_0492960	288933171	-	-	1.82355	2.47163	15.7911	2.44378	11.6831	3.63152	3.94956	2.35001	3.18863	2.45302	3.76287	2.0207	3.14722	3.09598	3.29409	3.76287	-	-	-
82	SUGI_0492970	288934794	-	-	0.701364	1.68138	15.2063	0.783262	9.3699	2.31799	4.3884	1.71952	2.44631	3.04453	4.03608	2.27329	1.16564	4.52628	2.09917	4.52628	-	-	-
83	SUGI_0492990	288992769	-	-	0.072363	0.312257	0.543081	0	0.135947	0.597894	0.470186	0.798349	0.93996	0.24232	0.288291	0.938183	0.180396	0.252178	0.599764	0.938183	-	-	-
84	SUGI_0493000	289004563	AT4G10950.1	GELP77 (GDSL-TYPE ESTERASE/LIPASE 77)	9.26479	10.1886	11.9106	7.75177	7.88932	7.70897	10.157	9.01362	7.3049	5.28934	6.87436	6.72616	6.39534	9.35772	8.15969	9.35772	-	AT1G54010.1	GLL23
85	SUGI_0493010	289070608	AT4G10950.1	GELP77 (GDSL-TYPE ESTERASE/LIPASE 77)	26.4456	101.487	214.377	51.2022	181.915	50.5808	508.358	181.3	377.063	14.7596	365.596	105.742	110.266	323.558	296.087	365.596	S40F=-5.620	AT1G23500.1 | AT1G33811.1 | AT1G54790.2 | AT1G58430.1 | AT1G71120.1 | AT1G73610.1 | AT2G19060.1 | AT2G30310.1 | AT5G08460.1	* | GGL7 | * | RXF26 | GLIP6 | * | * | * | *
86	SUGI_0493020	289230449	-	-	0	0	0	0	0	0	0	0.0258724	0.0228462	0	0	0	0	0.0245174	0	0.0245174	-	AT3G02830.1 | AT5G16540.1	ZFN1, PNT1 | ZFN3
87	SUGI_0493030	289248810	-	-	9.64453	11.1913	40.1445	9.77511	44.6886	11.0491	68.0203	27.0232	43.2507	73.7298	73.1661	8.40612	145.977	60.2068	70.7841	145.977	-	-	-
88	SUGI_0493040	289278941	-	-	3.03924	5.32788	23.3796	3.97114	26.265	3.2645	24.2734	8.84837	21.3018	34.1792	46.6167	4.18664	62.0338	23.9633	38.0213	62.0338	-	-	-
89	SUGI_0493050	289279941	-	-	2.49736	3.9141	21.9695	2.368	23.5916	1.51837	16.5841	6.06498	15.7607	23.458	41.9752	2.49455	39.0579	24.7135	19.2831	41.9752	-	-	-
90	SUGI_0493060	289390244	AT3G06430.1	PPR2 (pentatricopeptide repeat 2)	24.5407	25.589	29.5145	24.937	34.1978	30.6245	32.4337	29.8712	34.7334	35.3709	31.0384	29.6519	31.9619	28.6328	28.8142	35.3709	-	-	-
91	SUGI_0493120	289648020	-	-	32.7555	39.4405	77.9647	34.67	76.2514	40.731	44.163	42.5031	46.6693	49.7507	56.6038	39.8854	45.6266	50.1952	48.3169	56.6038	-	-	-
